# Transcriptional signatures of invasiveness in *Meloidogyne incognita* populations from sub-Saharan Africa

**DOI:** 10.1101/570770

**Authors:** Deborah Cox, Brian Reilly, Neil D. Warnock, Steven Dyer, Matthew Sturrock, Laura Cortada, Danny Coyne, Aaron G. Maule, Johnathan J. Dalzell

**Affiliations:** School of Biological Sciences, Queen’s University Belfast; International Institute of Tropical Agriculture, Kenya

**Author notes:** Joint first authors (Deborah Cox, Brian Reilly, Neil D. Warnock).

**Keywords:** Root-knot nematode, behaviour, invasion, transcriptome, microRNAs, plant parasitic nematode

## Abstract

*Meloidogyne incognita* is an economically important plant parasitic nematode. Here we demonstrate substantial variation in the invasiveness of four *M. incognita* populations relative to tomato. Infective (J2) stage transcriptomes reveal significant variation in the expression of protein-coding and non-coding RNAs between populations. We identify 33 gene expression markers (GEMs) that correlate with invasiveness, and which map to genes with predicted roles in host-finding and invasion, including neuropeptides, ion channels, GPCRs, cell wall-degrading enzymes and microRNAs. These data demonstrate a surprising diversity in microRNA complements between populations, and identify GEMs for invasiveness of *M. incognita* for the first time.
