## Supplemental file S5 for "Transcriptional signatures of invasiveness in *Meloidogyne incognita* populations from sub-Saharan Africa"

### Sheet: Neuropeptides
UTR	microRNA	Target	Target name
5UTR	>>min-NOVEL-17-2	Minc3s00049g02638	flp-1i	151	-12.6	151	-12.6	19391	22	80	6
5UTR	>>min-NOVEL-17-2	Minc3s00194g07213	flp-1ii	151	-12.6	151	-12.6	21141	22	87	13
5UTR	>>min-NOVEL-17-2	Minc3s00058g02988	flp-34i	163	-13.7	163	-13.7	19757	22	323	239
5UTR	>>min-miR-183£	Minc3s00218g07825	flp-3i	146	-16.46	146	-16.46	4589	23	509	298
5UTR	>>min-miR-183£	Minc3s00444g12419	flp-3ii	146	-16.46	146	-16.46	6546	23	511	300
5UTR	>>min-NOVEL-17-2	Minc3s00533g13867	ins-1i	141	-14.34	141	-14.34	24631	22	311	121
5UTR	>>min-NOVEL-17-2	Minc3s05652g38592	ins-1iv	141	-14.34	141	-14.34	32361	22	307	121
5UTR	>>min-miR-183£	Minc3s00778g17225	nlp-61	147	-16.29	147	-16.29	7379	23	183	92
5UTR	>>min-NOVEL-17-2	Minc3s02326g29479	nlp-81iii	140	-7.41	140	-7.41	29569	22	162	45
5UTR	>>min-NOVEL-17-2	Minc3s01370g23216	nlp-8ii	144	-16.52	144	-16.52	30842	22	349	184
3UTR	>>min-NOVEL-17-2	Minc3s02438g30046	flp-11i	149	-14.56	149	-14.56	34624	22	81	23
3UTR	>>min-NOVEL-17-2	Minc3s03062g32619	flp-11ii	140	-11.47	140	-11.47	37279	22	145	27
3UTR	>>min-NOVEL-17-2	Minc3s03323g33522	flp-11iii	291	-17.92	151	-11.47	37372	22	109	1 26
3UTR	>>min-NOVEL-17-2	Minc3s00036g02097	flp-33i	170	-20.01	170	-20.01	21930	22	1013	56
3UTR	>>min-NOVEL-17-2	Minc3s00057g02968	flp-33ii	170	-20.01	170	-20.01	21830	22	154	56
3UTR	>>min-NOVEL-17-2	Minc3s00052g02775	ins-18i	140	-8.82	140	-8.82	21465	22	95	7
3UTR	>>min-NOVEL-17-2	Minc3s00732g16645	ins-1ii	152	-14.05	152	-14.05	30031	22	468	114
3UTR	>>min-NOVEL-17-2	Minc3s07145g40777	ins-1v	150	-13.52	150	-13.52	39991	22	325	111
3UTR	>>min-NOVEL-17-2	Minc3s01010g19824	nlp-12	157	-12.2	157	-12.2	29474	22	202	1
3UTR	>>min-NOVEL-17-2	Minc3s00102g04610	nlp-13i	164	-18.42	164	-18.42	22961	22	171	55
3UTR	>>min-NOVEL-17-2	Minc3s00680g15993	nlp-13ii	164	-18.42	164	-18.42	29622	22	165	54
Strict
5UTR	>>min-NOVEL-17-2	Minc3s00058g02988	flp-34i	163	-13.7	163	-13.7	19757	22	323	239
3UTR	>>min-NOVEL-17-2	Minc3s00036g02097	flp-33i	170	-20.01	170	-20.01	21930	22	1013	56
3UTR	>>min-NOVEL-17-2	Minc3s00057g02968	flp-33ii	170	-20.01	170	-20.01	21830	22	154	56
3UTR	>>min-NOVEL-17-2	Minc3s00732g16645	ins-1ii	152	-14.05	152	-14.05	30031	22	468	114
3UTR	>>min-NOVEL-17-2	Minc3s07145g40777	ins-1v	150	-13.52	150	-13.52	39991	22	325	111

### Sheet: Other neuronal genes
UTR	microRNA	Target	Target name
5UTR	>>min-NOVEL-17-2	Minc3s00119g05155	acc-1ii	143	-9.35	143	-9.35	21662	22	347	4
5UTR	>>min-NOVEL-17-2	Minc3s00580g14592	acc-1iv	143	-9.35	143	-9.35	22932	22	495	187
5UTR	>>min-NOVEL-17-2	Minc3s00034g02013	clh-3	140	-8.72	140	-8.72	19802	22	83	8
5UTR	>>min-NOVEL-17-2	Minc3s01915g27171	dmsr-2ii	301	-22.45	155	-13.54	30531	22	73	4 51
5UTR	>>min-NOVEL-17-2	Minc3s00023g01442	eat-4i	143	-8.89	143	-8.89	18981	22	150	41
5UTR	>>min-miR-183£	Minc3s03276g33378	F40A3.7i	153	-14.21	153	-14.21	16595	23	1188	539
5UTR	>>min-NOVEL-17-2	Minc3s03276g33378	F40A3.7i	282	-12.23	142	-7.19	34796	22	1188	755 393
5UTR	>>min-NOVEL-17-2	Minc3s03785g34808	glc-4ii	142	-8.82	142	-8.82	34295	22	222	162
5UTR	>>min-NOVEL-17-2	Minc3s02179g28713	nca-2ii	142	-10.56	142	-10.56	29631	22	178	35
5UTR	>>min-NOVEL-17-2	Minc3s01010g19832	npr-10	160	-17.73	160	-17.73	27250	22	763	690
5UTR	>>min-NOVEL-17-2	Minc3s02701g31246	ser-3ii	145	-7.75	145	-7.75	32419	22	319	16
5UTR	>>min-NOVEL-17-2	Minc3s01541g24573	trpa-2i	140	-9.82	140	-9.82	30541	22	233	88
5UTR	>>min-NOVEL-17-2	Minc3s01814g26483	trpa-2ii	141	-11.99	141	-11.99	31880	22	172	105
5UTR	>>min-NOVEL-17-2	Minc3s01781g26260	tyra-3	146	-9.19	146	-9.19	29017	22	180	1
5UTR	>>min-NOVEL-17-2	Minc3s00198g07338	unc-47i	143	-12.59	143	-12.59	21728	22	1880	1559
3UTR	>>min-NOVEL-17-2	Minc3s04466g36352	aqp-1ii	143	-11.87	143	-11.87	36157	22	73	2
3UTR	>>min-NOVEL-17-2	Minc3s01127g20982	ckr-2iv	144	-10.69	144	-10.69	29066	22	88	30
3UTR	>>min-NOVEL-17-2	Minc3s00350g10766	del-1i	142	-12.27	142	-12.27	26803	22	604	401
3UTR	>>min-NOVEL-17-2	Minc3s02025g27840	del-1ii	141	-12.58	141	-12.58	35087	22	72	16
3UTR	>>min-NOVEL-17-2	Minc3s01915g27171	dmsr-2ii	142	-10.84	142	-10.84	33859	22	258	161
3UTR	>>min-miR-183£	Minc3s03289g33423	F16C3.1i	143	-13.65	143	-13.65	17974	23	310	109
3UTR	>>min-NOVEL-17-2	Minc3s00599g14893	inx-12	146	-13.06	146	-13.06	26577	22	418	384
3UTR	>>min-NOVEL-17-2	Minc3s00024g01580	nmur-2i	140	-11.04	140	-11.04	21079	22	73	3
3UTR	>>min-NOVEL-17-2	Minc3s00759g16978	npr-17i	140	-12.63	140	-12.63	28289	22	341	208
3UTR	>>min-NOVEL-17-2	Minc3s00198g07338	unc-47i	288	-22.41	146	-12.1	24114	22	628	447 520
Strict
5UTR	>>min-NOVEL-17-2	Minc3s00119g05155	acc-1ii	143	-9.35	143	-9.35	21662	22	347	4
5UTR	>>min-NOVEL-17-2	Minc3s00580g14592	acc-1iv	143	-9.35	143	-9.35	22932	22	495	187
5UTR	>>min-miR-183£	Minc3s03276g33378	F40A3.7i	153	-14.21	153	-14.21	16595	23	1188	539
5UTR	>>min-NOVEL-17-2	Minc3s01010g19832	npr-10	160	-17.73	160	-17.73	27250	22	763	690
5UTR	>>min-NOVEL-17-2	Minc3s01781g26260	tyra-3	146	-9.19	146	-9.19	29017	22	180	1
3UTR	>>min-NOVEL-17-2	Minc3s00198g07338	unc-47i	146	-12.1	146	-12.1	24114	22	628	447
